# Context-dependent 3D genome regulation by cohesin and related factors

**DOI:** 10.1101/2022.05.24.493188

**Authors:** Ryuichiro Nakato, Toyonori Sakata, Jiankang Wang, Luis Augusto Eijy Nagai, Gina Miku Oba, Masashige Bando, Katsuhiko Shirahige

**Affiliations:** Laboratory of Computational Genomics, Institute for Quantitative Biosciences, University of Tokyo, 1-1-1 Yayoi, Bunkyo-Ku, Tokyo 113-0032, Japan; Laboratory of Genome Structure and Function, Institute for Quantitative Biosciences, University of Tokyo, 1-1-1 Yayoi, Bunkyo-Ku, Tokyo 113-0032, Japan; Karolinska Institutet, Department of Biosciences and Nutrition, Biomedicum, Quarter A6, 171 77, Stockholm, Sweden

**Keywords:** Computational genomics, 3D genome, transcriptome, epigenome, cohesin, CTCF, NIPBL

## Abstract

Cohesin plays vital roles in chromatin folding and gene expression regulation, cooperating with such factors as cohesin loaders, unloaders, acetyltransferase, and the insulation factor CTCF. Although various models of regulation have been proposed (e.g., loop extrusion), how cohesin and related factors collectively or individually regulate the hierarchical chromatin structure and gene expression remains unclear. In this study, we have depleted cohesin and related factors and then conducted a comprehensive evaluation of the resulting 3D genome, transcriptome and epigenome data. We observed substantial variation in depletion effects among factors at topologically associating domain (TAD) boundaries and on interTAD interactions, which were partly related to epigenomic status. Gene expression changes were highly correlated with direct cohesin binding and gain of TAD boundaries than with the loss of boundaries. Our results suggested that cohesin positively regulates gene expression, whereas other mechanisms (e.g., cohesin turnover and acetylation) add to the diversity of this pattern of dysregulation. Moreover, cohesin was broadly enriched in active compartment A, but not in compartment B, which were retained even after CTCF depletion. Our rich dataset and the subsequent data-driven analysis support the context-specific regulation of chromatin folding by cohesin and related factors.
