## Supplemental Table S1 for "Context-dependent 3D genome regulation by cohesin and related factors"

### Sheet: Juicer stats
			Juicer version 1.5.7, BWA 0.7.12-r1039
Sample	Descrption	Control	Sequenced Read Pairs	Normal Paired	Chimeric Paired	Chimeric Ambiguous	Unmapped	Ligation Motif Present	Alignable (Normal+Chimeric Paired)	Unique Reads	PCR Duplicates	Optical Duplicates	Library Complexity Estimate	Intra-fragment Reads	Below MAPQ Threshold	Hi-C Contacts	Ligation Motif Present	3' Bias (Long Range)	Pair Type %(L-I-O-R)	Inter-chromosomal	Intra-chromosomal	Short Range (<20Kb)	Long Range (>20Kb)	QUASAR-QC score	Number of TADs (arrowhead)	Number of loops (HICCUPS)
CTCFKD_1	siCTCF (insulator)	Control_1	509036965	449,795,968 (88.36%)	37,762,008 (7.42%)	11,838,081 (2.33%)	9,640,908 (1.89%)	164,468,177 (32.31%)	487,557,976 (95.78%)	475,345,871 (93.38%)	12,198,195 (2.40%)	13,910 (0.00%)	9580011113	4,652,727 (0.91% / 0.98%)	68,474,064 (13.45% / 14.41%)	402,219,080 (79.02% / 84.62%)	108,514,727 (21.32% / 22.83%)	72% - 28%	25% - 25% - 25% - 25%	57,310,522 (11.26% / 12.06%)	344,908,558 (67.76% / 72.56%)	107,774,794 (21.17% / 22.67%)	237,133,187 (46.58% / 49.89%)	0.074	3340	3959
CTCFKD_120h	siCTCF (insulator)	Control_5	441985158	237,863,100 (53.82%)	167,153,728 (37.82%)	30,793,714 (6.97%)	6,174,616 (1.40%)	225,214,438 (50.96%)	405,016,828 (91.64%)	366,432,443 (82.91%)	35,321,617 (7.99%)	3,262,768 (0.74%)	2148831281	4,264,017 (0.96% / 1.16%)	34,973,129 (7.91% / 9.54%)	327,195,297 (74.03% / 89.29%)	110,282,605 (24.95% / 30.10%)	74% - 26%	25% - 25% - 25% - 25%	65,353,265 (14.79% / 17.84%)	261,842,032 (59.24% / 71.46%)	72,322,242 (16.36% / 19.74%)	189,519,649 (42.88% / 51.72%)	0.071	2892	1084
CTCFKD_2	siCTCF (insulator)	Control_4	387305688	180,163,277 (46.52%)	171,789,239 (44.35%)	32,198,494 (8.31%)	3,154,678 (0.81%)	276,621,667 (71.42%)	351,952,516 (90.87%)	334,326,903 (86.32%)	15,103,793 (3.90%)	2,521,820 (0.65%)	3924755075	1,740,441 (0.45% / 0.52%)	31,279,202 (8.08% / 9.36%)	301,307,260 (77.80% / 90.12%)	141,814,236 (36.62% / 42.42%)	73% - 27%	25% - 25% - 25% - 25%	55,702,668 (14.38% / 16.66%)	245,604,592 (63.41% / 73.46%)	66,915,191 (17.28% / 20.01%)	178,689,280 (46.14% / 53.45%)	0.075	2853	2091
CTCFKD_626_628	siCTCF (insulator)	Control_5	453319101	238,060,976 (52.52%)	170,746,467 (37.67%)	36,180,842 (7.98%)	8,330,816 (1.84%)	283,173,788 (62.47%)	408,807,443 (90.18%)	374,975,768 (82.72%)	30,846,800 (6.80%)	2,984,875 (0.66%)	2532453347	1,955,391 (0.43% / 0.52%)	34,838,313 (7.69% / 9.29%)	338,182,064 (74.60% / 90.19%)	139,579,883 (30.79% / 37.22%)	71% - 29%	25% - 25% - 25% - 25%	62,356,115 (13.76% / 16.63%)	275,825,949 (60.85% / 73.56%)	77,178,440 (17.03% / 20.58%)	198,647,306 (43.82% / 52.98%)	0.078	3432	3234
CTCFKD_72h	siCTCF (insulator)	Control_5	412048963	205,599,956 (49.90%)	164,293,500 (39.87%)	34,498,530 (8.37%)	7,656,977 (1.86%)	267,590,111 (64.94%)	369,893,456 (89.77%)	348,154,275 (84.49%)	20,054,358 (4.87%)	1,684,823 (0.41%)	3256368816	1,912,240 (0.46% / 0.55%)	32,768,128 (7.95% / 9.41%)	313,473,907 (76.08% / 90.04%)	135,192,730 (32.81% / 38.83%)	72% - 28%	25% - 25% - 25% - 25%	55,743,435 (13.53% / 16.01%)	257,730,472 (62.55% / 74.03%)	74,516,940 (18.08% / 21.40%)	183,213,364 (44.46% / 52.62%)	0.066	3120	2795
Control_1	Control		520547409	461,901,867 (88.73%)	35,334,977 (6.79%)	12,088,213 (2.32%)	11,222,352 (2.16%)	156,653,908 (30.09%)	497,236,844 (95.52%)	484,314,056 (93.04%)	12,908,304 (2.48%)	14,484 (0.00%)	9409928511	2,951,064 (0.57% / 0.61%)	70,238,849 (13.49% / 14.50%)	411,124,143 (78.98% / 84.89%)	102,380,269 (19.67% / 21.14%)	70% - 30%	25% - 25% - 25% - 25%	61,040,293 (11.73% / 12.60%)	350,083,850 (67.25% / 72.28%)	102,469,232 (19.68% / 21.16%)	247,613,953 (47.57% / 51.13%)	0.067	3740	9546
Control_2	Control		451529397	206,657,640 (45.77%)	194,814,277 (43.15%)	42,738,508 (9.47%)	7,318,972 (1.62%)	326,564,010 (72.32%)	401,471,917 (88.91%)	355,865,476 (78.81%)	32,622,334 (7.22%)	12,984,107 (2.88%)	2181787498	2,290,011 (0.51% / 0.64%)	36,823,671 (8.16% / 10.35%)	316,751,794 (70.15% / 89.01%)	150,947,046 (33.43% / 42.42%)	73% - 27%	25% - 25% - 25% - 25%	56,942,419 (12.61% / 16.00%)	259,809,375 (57.54% / 73.01%)	70,172,484 (15.54% / 19.72%)	189,636,758 (42.00% / 53.29%)	0.065	3435	4249
Control_3	Control		448062620	216,100,992 (48.23%)	184,748,393 (41.23%)	38,295,095 (8.55%)	8,918,140 (1.99%)	303,289,402 (67.69%)	400,849,385 (89.46%)	357,190,538 (79.72%)	34,471,328 (7.69%)	9,187,519 (2.05%)	2092458753	1,717,415 (0.38% / 0.48%)	35,864,648 (8.00% / 10.04%)	319,608,475 (71.33% / 89.48%)	142,628,693 (31.83% / 39.93%)	72% - 28%	25% - 25% - 25% - 25%	65,090,014 (14.53% / 18.22%)	254,518,461 (56.80% / 71.26%)	63,374,132 (14.14% / 17.74%)	191,144,168 (42.66% / 53.51%)	0.071	3395	6008
Control_4	Control		374241126	173,923,461 (46.47%)	162,392,099 (43.39%)	30,484,267 (8.15%)	7,441,299 (1.99%)	262,495,801 (70.14%)	336,315,560 (89.87%)	319,975,967 (85.50%)	13,877,554 (3.71%)	2,462,039 (0.66%)	3903698501	1,579,335 (0.42% / 0.49%)	30,061,016 (8.03% / 9.39%)	288,335,616 (77.05% / 90.11%)	134,969,381 (36.06% / 42.18%)	73% - 27%	25% - 25% - 25% - 25%	55,407,876 (14.81% / 17.32%)	232,927,740 (62.24% / 72.80%)	64,088,016 (17.12% / 20.03%)	168,839,598 (45.12% / 52.77%)	0.071	3162	7171
Control_5	Control		432851676	225,200,371 (52.03%)	167,015,408 (38.58%)	31,999,727 (7.39%)	8,636,170 (2.00%)	215,518,520 (49.79%)	392,215,779 (90.61%)	360,516,279 (83.29%)	29,580,065 (6.83%)	2,119,435 (0.49%)	2440513205	3,881,488 (0.90% / 1.08%)	34,748,761 (8.03% / 9.64%)	321,886,030 (74.36% / 89.28%)	106,893,971 (24.70% / 29.65%)	73% - 27%	25% - 25% - 25% - 25%	66,602,644 (15.39% / 18.47%)	255,283,386 (58.98% / 70.81%)	72,830,437 (16.83% / 20.20%)	182,452,786 (42.15% / 50.61%)	0.055	3319	5639
Control_6	Control		442302670	198,379,473 (44.85%)	188,653,470 (42.65%)	33,727,234 (7.63%)	21,542,493 (4.87%)	231,644,126 (52.37%)	387,032,943 (87.50%)	361,644,283 (81.76%)	24,374,266 (5.51%)	1,014,394 (0.23%)	2926639407	5,227,400 (1.18% / 1.45%)	35,831,851 (8.10% / 9.91%)	320,585,032 (72.48% / 88.65%)	115,799,288 (26.18% / 32.02%)	78% - 22%	25% - 25% - 25% - 25%	71,570,371 (16.18% / 19.79%)	249,014,661 (56.30% / 68.86%)	67,951,125 (15.36% / 18.79%)	181,063,460 (40.94% / 50.07%)	0.064	3372	4431
ESCO1KD_1	siESCO1 (cohesin acetyltransferase)	Control_2	457613702	210,870,545 (46.08%)	195,925,369 (42.81%)	43,834,930 (9.58%)	6,982,858 (1.53%)	327,415,422 (71.55%)	406,795,914 (88.90%)	355,352,658 (77.65%)	36,297,607 (7.93%)	15,145,649 (3.31%)	1980275336	2,488,452 (0.54% / 0.70%)	37,523,816 (8.20% / 10.56%)	315,340,390 (68.91% / 88.74%)	148,405,854 (32.43% / 41.76%)	73% - 27%	25% - 25% - 25% - 25%	60,494,815 (13.22% / 17.02%)	254,845,575 (55.69% / 71.72%)	69,402,094 (15.17% / 19.53%)	185,443,345 (40.52% / 52.19%)	0.071	3413	5875
ESCO1KD_2	siESCO1 (cohesin acetyltransferase)	Control_4	361448242	162,909,308 (45.07%)	165,616,546 (45.82%)	28,930,679 (8.00%)	3,991,709 (1.10%)	263,016,436 (72.77%)	328,525,854 (90.89%)	313,004,303 (86.60%)	12,922,195 (3.58%)	2,599,356 (0.72%)	4000919925	2,435,850 (0.67% / 0.78%)	28,280,352 (7.82% / 9.04%)	282,288,101 (78.10% / 90.19%)	136,620,747 (37.80% / 43.65%)	74% - 26%	25% - 25% - 25% - 25%	43,631,456 (12.07% / 13.94%)	238,656,645 (66.03% / 76.25%)	74,317,972 (20.56% / 23.74%)	164,338,550 (45.47% / 52.50%)	0.058	3228	8423
Mau2KD	siMau2 (cohesin loader)	Control_4	364770011	162,472,714 (44.54%)	164,168,846 (45.01%)	30,784,655 (8.44%)	7,343,796 (2.01%)	262,349,503 (71.92%)	326,641,560 (89.55%)	311,341,988 (85.35%)	13,007,161 (3.57%)	2,292,411 (0.63%)	3935162501	2,010,073 (0.55% / 0.65%)	30,022,233 (8.23% / 9.64%)	279,309,682 (76.57% / 89.71%)	134,331,637 (36.83% / 43.15%)	74% - 26%	25% - 25% - 25% - 25%	61,849,329 (16.96% / 19.87%)	217,460,353 (59.62% / 69.85%)	62,435,557 (17.12% / 20.05%)	155,024,683 (42.50% / 49.79%)	0.06	2594	3297
NIPBLKD_1	siNIPBL (cohesin loader)	Control_1	485773691	432,447,949 (89.02%)	37,210,934 (7.66%)	10,266,976 (2.11%)	5,847,832 (1.20%)	154,828,606 (31.87%)	469,658,883 (96.68%)	458,401,332 (94.37%)	11,243,979 (2.31%)	13,572 (0.00%)	9651033399	4,669,993 (0.96% / 1.02%)	62,760,210 (12.92% / 13.69%)	390,971,129 (80.48% / 85.29%)	104,544,888 (21.52% / 22.81%)	72% - 28%	25% - 25% - 25% - 25%	86,175,233 (17.74% / 18.80%)	304,795,896 (62.74% / 66.49%)	120,889,953 (24.89% / 26.37%)	183,904,977 (37.86% / 40.12%)	0.065	1649	1716
NIPBLKD_2	siNIPBL (cohesin loader)	Control_4	375714515	178,217,966 (47.43%)	163,933,738 (43.63%)	29,853,688 (7.95%)	3,709,123 (0.99%)	263,023,039 (70.01%)	342,151,704 (91.07%)	325,940,918 (86.75%)	13,902,577 (3.70%)	2,308,209 (0.61%)	4039605153	1,550,995 (0.41% / 0.48%)	30,017,489 (7.99% / 9.21%)	294,372,434 (78.35% / 90.31%)	135,902,381 (36.17% / 41.70%)	73% - 27%	25% - 25% - 25% - 25%	73,335,333 (19.52% / 22.50%)	221,037,101 (58.83% / 67.82%)	67,706,843 (18.02% / 20.77%)	153,330,128 (40.81% / 47.04%)	0.068	1354	426
NIPBLKD_24h	siNIPBL (cohesin loader)	Control_3	439976428	226,759,209 (51.54%)	169,169,062 (38.45%)	36,876,471 (8.38%)	7,171,686 (1.63%)	283,747,541 (64.49%)	395,928,271 (89.99%)	361,370,706 (82.13%)	28,762,275 (6.54%)	5,795,290 (1.32%)	2514183607	1,712,042 (0.39% / 0.47%)	36,049,325 (8.19% / 9.98%)	323,609,339 (73.55% / 89.55%)	137,435,291 (31.24% / 38.03%)	71% - 29%	25% - 25% - 25% - 25%	74,871,847 (17.02% / 20.72%)	248,737,492 (56.53% / 68.83%)	60,224,470 (13.69% / 16.67%)	188,512,839 (42.85% / 52.17%)	0.07	2914	2049
NIPBLKD_48h	siNIPBL (cohesin loader)	Control_3	446408005	219,038,364 (49.07%)	184,614,279 (41.36%)	37,479,149 (8.40%)	5,276,213 (1.18%)	304,553,022 (68.22%)	403,652,643 (90.42%)	367,136,317 (82.24%)	31,190,429 (6.99%)	5,325,897 (1.19%)	2408890942	1,740,270 (0.39% / 0.47%)	35,515,239 (7.96% / 9.67%)	329,880,808 (73.90% / 89.85%)	148,030,989 (33.16% / 40.32%)	71% - 29%	25% - 25% - 25% - 25%	75,509,048 (16.91% / 20.57%)	254,371,760 (56.98% / 69.29%)	69,684,489 (15.61% / 18.98%)	184,687,024 (41.37% / 50.30%)	0.075	2188	1421
NIPBLKD_72h	siNIPBL (cohesin loader)	Control_3	457300436	242,953,402 (53.13%)	173,739,350 (37.99%)	35,134,726 (7.68%)	5,472,958 (1.20%)	291,298,105 (63.70%)	416,692,752 (91.12%)	367,731,108 (80.41%)	39,959,899 (8.74%)	9,001,745 (1.97%)	1941493226	1,325,446 (0.29% / 0.36%)	35,444,400 (7.75% / 9.64%)	330,961,262 (72.37% / 90.00%)	137,805,024 (30.13% / 37.47%)	70% - 30%	25% - 25% - 25% - 25%	78,284,562 (17.12% / 21.29%)	252,676,700 (55.25% / 68.71%)	65,193,763 (14.26% / 17.73%)	187,482,754 (41.00% / 50.98%)	0.074	2028	582
NIPBLKD_si8	siNIPBL (cohesin loader)	Control_3	454185448	233,445,066 (51.40%)	173,568,137 (38.22%)	35,195,150 (7.75%)	11,977,095 (2.64%)	288,883,448 (63.60%)	407,013,203 (89.61%)	363,540,155 (80.04%)	34,753,354 (7.65%)	8,719,694 (1.92%)	2147546143	1,968,049 (0.43% / 0.54%)	35,855,920 (7.89% / 9.86%)	325,716,186 (71.71% / 89.60%)	137,640,702 (30.30% / 37.86%)	70% - 30%	25% - 25% - 25% - 25%	76,936,860 (16.94% / 21.16%)	248,779,326 (54.77% / 68.43%)	71,843,840 (15.82% / 19.76%)	176,935,246 (38.96% / 48.67%)	0.068	2136	885
NIPBL_Rad21_KD	siRad21 siNIPBL double	Control_4	376072122	172,258,689 (45.80%)	168,688,603 (44.86%)	29,980,063 (7.97%)	5,144,767 (1.37%)	270,654,338 (71.97%)	340,947,292 (90.66%)	325,038,158 (86.43%)	13,541,714 (3.60%)	2,367,420 (0.63%)	4119082462	1,522,343 (0.40% / 0.47%)	30,005,716 (7.98% / 9.23%)	293,510,099 (78.05% / 90.30%)	139,836,496 (37.18% / 43.02%)	73% - 27%	25% - 25% - 25% - 25%	73,780,119 (19.62% / 22.70%)	219,729,980 (58.43% / 67.60%)	68,250,687 (18.15% / 21.00%)	151,479,179 (40.28% / 46.60%)	0.065	1194	220
PDS5ABKD	siPDS5A siPDS5B double	Control_6	405152273	172,991,732 (42.70%)	164,703,295 (40.65%)	28,849,648 (7.12%)	38,607,598 (9.53%)	198,896,701 (49.09%)	337,695,027 (83.35%)	312,342,009 (77.09%)	24,475,952 (6.04%)	877,066 (0.22%)	2203818328	5,349,795 (1.32% / 1.71%)	31,195,277 (7.70% / 9.99%)	275,796,937 (68.07% / 88.30%)	97,438,446 (24.05% / 31.20%)	78% - 22%	25% - 25% - 25% - 25%	51,379,255 (12.68% / 16.45%)	224,417,682 (55.39% / 71.85%)	63,185,146 (15.60% / 20.23%)	161,232,470 (39.80% / 51.62%)	0.065	3061	2894
PDS5AKD_48h	siPDS5A (cohesin unloader)	Control_6	462078442	210,619,289 (45.58%)	203,916,900 (44.13%)	34,759,509 (7.52%)	12,782,744 (2.77%)	237,749,185 (51.45%)	414,536,189 (89.71%)	379,189,061 (82.06%)	34,129,594 (7.39%)	1,217,534 (0.26%)	2362943224	5,437,330 (1.18% / 1.43%)	37,226,338 (8.06% / 9.82%)	336,525,393 (72.83% / 88.75%)	116,636,535 (25.24% / 30.76%)	78% - 22%	25% - 25% - 25% - 25%	74,712,805 (16.17% / 19.70%)	261,812,588 (56.66% / 69.05%)	75,029,319 (16.24% / 19.79%)	186,783,204 (40.42% / 49.26%)	0.068	3383	4627
PDS5AKD_72h	siPDS5A (cohesin unloader)	Control_6	435480783	195,223,072 (44.83%)	194,664,109 (44.70%)	33,463,494 (7.68%)	12,130,108 (2.79%)	239,851,459 (55.08%)	389,887,181 (89.53%)	366,814,175 (84.23%)	21,828,871 (5.01%)	1,244,135 (0.29%)	3328918512	3,385,297 (0.78% / 0.92%)	35,372,270 (8.12% / 9.64%)	328,056,608 (75.33% / 89.43%)	121,514,350 (27.90% / 33.13%)	77% - 23%	25% - 25% - 25% - 25%	72,114,311 (16.56% / 19.66%)	255,942,297 (58.77% / 69.77%)	71,992,487 (16.53% / 19.63%)	183,949,724 (42.24% / 50.15%)	0.07	3395	4002
PDS5BKD	siPDS5B (cohesin unloader)	Control_6	439422797	203,021,094 (46.20%)	194,096,529 (44.17%)	34,094,027 (7.76%)	8,211,147 (1.87%)	241,080,916 (54.86%)	397,117,623 (90.37%)	371,854,146 (84.62%)	24,009,170 (5.46%)	1,254,307 (0.29%)	3130164921	4,024,803 (0.92% / 1.08%)	35,709,185 (8.13% / 9.60%)	332,120,158 (75.58% / 89.31%)	121,120,095 (27.56% / 32.57%)	77% - 23%	25% - 25% - 25% - 25%	67,306,436 (15.32% / 18.10%)	264,813,722 (60.26% / 71.21%)	70,106,110 (15.95% / 18.85%)	194,707,545 (44.31% / 52.36%)	0.074	3365	6103
Rad21KD_1	siRad21 (cohesin)	Control_1	496425475	436,821,231 (87.99%)	31,742,328 (6.39%)	10,227,220 (2.06%)	17,634,696 (3.55%)	139,010,592 (28.00%)	468,563,559 (94.39%)	456,133,897 (91.88%)	12,415,856 (2.50%)	13,806 (0.00%)	8684185727	3,836,974 (0.77% / 0.84%)	65,886,772 (13.27% / 14.44%)	386,410,151 (77.84% / 84.71%)	91,341,190 (18.40% / 20.03%)	70% - 30%	25% - 25% - 25% - 25%	67,173,640 (13.53% / 14.73%)	319,236,511 (64.31% / 69.99%)	104,569,529 (21.06% / 22.93%)	214,666,202 (43.24% / 47.06%)	0.057	1906	1519
Rad21KD_2	siRad21 (cohesin)	Control_3	466859737	239,251,613 (51.25%)	173,344,697 (37.13%)	36,462,101 (7.81%)	17,801,326 (3.81%)	291,445,246 (62.43%)	412,596,310 (88.38%)	362,434,145 (77.63%)	37,076,537 (7.94%)	13,085,628 (2.80%)	2017084280	1,967,579 (0.42% / 0.54%)	36,110,275 (7.73% / 9.96%)	324,356,291 (69.48% / 89.49%)	135,058,703 (28.93% / 37.26%)	70% - 30%	25% - 25% - 25% - 25%	68,262,774 (14.62% / 18.83%)	256,093,517 (54.85% / 70.66%)	68,530,406 (14.68% / 18.91%)	187,562,861 (40.18% / 51.75%)	0.063	2215	882
Rad21KD_3	siRad21 (cohesin)	Control_4	366911616	176,386,188 (48.07%)	157,937,505 (43.05%)	28,677,599 (7.82%)	3,910,324 (1.07%)	255,351,931 (69.59%)	334,323,693 (91.12%)	320,933,032 (87.47%)	11,376,163 (3.10%)	2,014,498 (0.55%)	4742129823	1,652,756 (0.45% / 0.51%)	29,858,935 (8.14% / 9.30%)	289,421,341 (78.88% / 90.18%)	133,305,546 (36.33% / 41.54%)	73% - 27%	25% - 25% - 25% - 25%	60,877,117 (16.59% / 18.97%)	228,544,224 (62.29% / 71.21%)	64,980,864 (17.71% / 20.25%)	163,563,221 (44.58% / 50.96%)	0.063	1578	514
WAPLKD	siWAPL (cohesin unloader)	Control_6	460590554	214,848,471 (46.65%)	199,520,355 (43.32%)	35,214,015 (7.65%)	11,007,713 (2.39%)	241,762,282 (52.49%)	414,368,826 (89.96%)	387,134,859 (84.05%)	26,087,577 (5.66%)	1,146,390 (0.25%)	3133442731	5,460,417 (1.19% / 1.41%)	37,271,971 (8.09% / 9.63%)	344,402,471 (74.77% / 88.96%)	121,636,181 (26.41% / 31.42%)	76% - 24%	25% - 25% - 25% - 25%	68,481,483 (14.87% / 17.69%)	275,920,988 (59.91% / 71.27%)	73,899,130 (16.04% / 19.09%)	202,021,785 (43.86% / 52.18%)	0.074	3551	9950
JQ1_minus	BRD inhibition (-)		449429238	199,958,357 (44.49%)	202,477,378 (45.05%)	35,827,299 (7.97%)	11,166,204 (2.48%)	243,551,488 (54.19%)	402,435,735 (89.54%)	366,481,988 (81.54%)	34,345,675 (7.64%)	1,608,072 (0.36%)	2203299148	4,128,354 (0.92% / 1.13%)	35,689,513 (7.94% / 9.74%)	326,664,121 (72.68% / 89.14%)	118,221,002 (26.30% / 32.26%)	77% - 23%	25% - 25% - 25% - 25%	70,824,299 (15.76% / 19.33%)	255,839,822 (56.93% / 69.81%)	70,097,904 (15.60% / 19.13%)	185,741,843 (41.33% / 50.68%)	0.055	3250	3819
JQ1_plus	BRD inhibition (+)	JQ1_minus	429952955	190,017,385 (44.19%)	190,292,568 (44.26%)	36,183,482 (8.42%)	13,459,520 (3.13%)	228,581,168 (53.16%)	380,309,953 (88.45%)	346,166,738 (80.51%)	32,938,554 (7.66%)	1,204,661 (0.28%)	2053362055	3,306,039 (0.77% / 0.96%)	34,537,777 (8.03% / 9.98%)	308,322,922 (71.71% / 89.07%)	109,710,164 (25.52% / 31.69%)	77% - 23%	25% - 25% - 25% - 25%	65,374,794 (15.21% / 18.89%)	242,948,128 (56.51% / 70.18%)	68,048,912 (15.83% / 19.66%)	174,899,131 (40.68% / 50.52%)	0.055	3310	4055
