## Supplemental Table S2 for "Context-dependent 3D genome regulation by cohesin and related factors"

### Sheet: stats
Sample	Description	Sequenced	Uniquely mapped	(%)	Mapped to multiple loci	(%)	Mapped to too many loci	(%)	Unmapped (too many mismatches)	Unmapped (too short)	Unmapped (other)	chimeric reads	(%)	Splices total	Annotated	(%)	Non-canonical	(%)	Mismatch rate per base (%)	Deletion rate per base (%)	Insertion rate per base (%
2017_031A_R_si621_rep1	siRad21	40182949	34280104	85.31	5658730	14.08	78869	0.2	0	0.0023	0.0018	0	0	5424609	5379466	99.17	9034	0.17	0.16	0.01	0
2017_031A_R_si621_rep2	siRad21	44617380	38640354	86.6	5695564	12.77	85247	0.19	0	0.0026	0.0018	0	0	5909327	5862497	99.21	10176	0.17	0.15	0.01	0.01
2017_031A_R_si628_rep1	siCTCF	43585047	37966876	87.11	5348865	12.27	84837	0.19	0	0.0024	0.0018	0	0	5748514	5705685	99.25	10085	0.18	0.15	0.01	0
2017_031A_R_si628_rep2	siCTCF	41995360	36697924	87.39	5012929	11.94	79011	0.19	0	0.0031	0.0017	0	0	5523345	5482689	99.26	9812	0.18	0.16	0.01	0.01
2017_034B_Ctrl_d3_rep1	Mock day 3	49483356	41966770	84.81	7132170	14.41	91903	0.19	0	0.0042	0.0017	0	0	6458655	6412172	99.28	11827	0.18	0.17	0.01	0
2017_034B_Ctrl_d3_rep2	Mock day 3	51108283	43195761	84.52	7515143	14.7	79128	0.15	0	0.0048	0.0014	0	0	7138363	7089124	99.31	12213	0.17	0.17	0.01	0
2017_034B_si7_d2_rep1	siNIPBL day 2	48113363	41284985	85.81	6422730	13.35	92834	0.19	0	0.0046	0.0019	0	0	6195651	6150450	99.27	11369	0.18	0.17	0.01	0.01
2017_034B_si7_d2_rep2	siNIPBL day 2	52013883	44488145	85.53	7077567	13.61	96613	0.19	0	0.005	0.0018	0	0	6895198	6845390	99.28	12049	0.17	0.17	0.01	0.01
2017_035A_si8_d3_rep1	siNIPBL day 3	46732141	39883662	85.35	6344149	13.58	88383	0.19	0	0.007	0.0019	0	0	6002816	5957775	99.25	10870	0.18	0.15	0.01	0.01
2017_034B_si8_d3_rep2	siNIPBL day 3	50759287	43394352	85.49	6776849	13.35	95456	0.19	0	0.0078	0.0019	0	0	6603183	6553262	99.24	11889	0.18	0.17	0.01	0.01
2017_034B_si621_d2_rep1	siRad21 day 2	47826465	40580890	84.85	6632484	13.87	96602	0.2	0	0.0088	0.002	0	0	5693791	5646775	99.17	10750	0.19	0.18	0.01	0.01
2017_034B_si621_d2_rep2	siRad21 day 2	48215002	41144681	85.34	6505962	13.49	85953	0.18	0	0.0082	0.0018	0	0	6349524	6300417	99.23	10652	0.17	0.17	0.01	0.01
2017_035A_si7_d3_rep1	siNIPBL day 3	49445849	42578488	86.11	6397182	12.94	98470	0.2	0	0.0056	0.0019	0	0	6268014	6219514	99.23	11576	0.18	0.15	0.01	0.01
2017_035A_si7_d3_rep2	siNIPBL day 3	49686191	42775471	86.09	6390492	12.86	99401	0.2	0	0.0065	0.002	0	0	6258175	6209818	99.23	11572	0.18	0.15	0.01	0.01
21_004_Control_rep1	Control	51985703	45993324	88.47	5618760	10.81	123567	0.24	0	0.003	0.0018	0	0	7451211	7396942	99.27	12280	0.16	0.19	0.01	0.01
21_004_Control_rep2	Control	58135459	51063805	87.84	6671520	11.48	121112	0.21	0	0.0032	0.0016	0	0	8802650	8738705	99.27	13955	0.16	0.18	0.01	0.01
21_004_si7_si621_rep1	NIPBL and Rad21	48436405	42199483	87.12	5896251	12.17	102608	0.21	0	0.0032	0.0018	0	0	6975842	6922492	99.24	10899	0.16	0.18	0.01	0.01
21_004_si7_si621_rep2	NIPBL and Rad21	50578009	43928975	86.85	6272560	12.4	122168	0.24	0	0.0032	0.0018	0	0	7144275	7088928	99.23	11255	0.16	0.19	0.01	0.01
21_004_si31_rep1	siWAPL	54480465	47406640	87.02	6630693	12.17	154183	0.28	0	0.0036	0.0017	0	0	7807011	7750012	99.27	13063	0.17	0.19	0.01	0.01
21_004_si31_rep2	siWAPL	47980045	42096476	87.74	5491346	11.45	159287	0.33	0	0.0031	0.0018	0	0	6678704	6630168	99.27	11174	0.17	0.19	0.01	0.01
21_004_si88_rep1	siPDS5A	49243842	43292107	87.91	5580911	11.33	131685	0.27	0	0.0033	0.0015	0	0	7404308	7351617	99.29	11551	0.16	0.18	0.01	0.01
21_004_si88_rep2	siPDS5A	52436819	45534460	86.84	6466443	12.33	147361	0.28	0	0.004	0.0015	0	0	7672332	7614310	99.24	13293	0.17	0.19	0.01	0.01
21_004_si91_rep1	siPDS5B	59742620	52429248	87.76	6803356	11.39	198519	0.33	0	0.0033	0.0019	0	0	8085252	8021798	99.22	13995	0.17	0.19	0.01	0.01
21_004_si91_rep2	siPDS5B	54063490	47409028	87.69	6182274	11.44	175332	0.32	0	0.0036	0.0019	0	0	7297059	7239241	99.21	12924	0.18	0.19	0.01	0.01
21_004_si88_si91_rep1	PDS5A and PDS5B	61799041	54123398	87.58	7121703	11.52	215522	0.35	0	0.0036	0.0019	0	0	8210015	8143579	99.19	14777	0.18	0.19	0.01	0.01
21_004_si88_si91_rep2	PDS5A and PDS5B	56951297	50250206	88.23	6183452	10.86	199985	0.35	0	0.0035	0.002	0	0	7328296	7267645	99.17	13349	0.18	0.19	0.01	0.01
21_011_Control_rep1	Control	43505280	38787471	89.16	4254830	9.78	109341	0.25	0	0.0062	0.0019	0	0	6020614	5977711	99.29	9864	0.16	0.19	0.01	0.01
21_011_Control_rep2	Control	41931524	37570567	89.6	3969911	9.47	101261	0.24	0	0.0049	0.002	0	0	5672504	5632095	99.29	9518	0.17	0.19	0.01	0.01
21_011_JQ1_rep1	BRD inhibition	41860683	37096776	88.62	4378421	10.46	106887	0.26	0	0.0046	0.002	0	0	5529036	5491475	99.32	9505	0.17	0.19	0.01	0.01
21_011_JQ1_rep2	BRD inhibition	45189409	40007611	88.53	4733783	10.48	128976	0.29	0	0.0049	0.0022	0	0	5636243	5596028	99.29	10136	0.18	0.2	0.01	0.01
21_011_si11_rep1	siESCO1	46339984	41294796	89.11	4631406	9.99	117920	0.25	0	0.0042	0.0022	0	0	5747013	5698695	99.16	10250	0.18	0.19	0.01	0.01
21_011_si11_rep2	siESCO1	44044598	39245847	89.1	4377836	9.94	122937	0.28	0	0.0045	0.0023	0	0	5276699	5231195	99.14	9676	0.18	0.19	0.01	0.01
21_011_si251_rep1	siMau2	41361346	36858787	89.11	4109631	9.94	112510	0.27	0	0.0044	0.0024	0	0	5144139	5104840	99.24	8986	0.17	0.19	0.01	0.01
21_011_si251_rep2	siMau2	44891125	39711989	88.46	4775520	10.64	106802	0.24	0	0.0046	0.002	0	0	6135360	6092371	99.3	9701	0.16	0.19	0.01	0.01
