## Supplemental Table S3 for "Context-dependent 3D genome regulation by cohesin and related factors"

### Sheet: stats
					bowtie2 version 2.4.1								parse2wig+ version 1.12.1							SSP version 1.2.2
Sample	Corresponding Input	Type	Condition	Sequenced reads	Mapped 1 time	%	Mapped >1 times	%	Mapped all	%	Unmapped	%	Nonredundant	Redundant	Complexity for10M	Read depth	Genome coverage	Tested reads	GC summit	read length	fragment length	SSP-NSC	SSP-RSC	Background uniformity	FCS	Scaling factor
CTCF Ct rep1	Input Ct rep1	Spike-in (mouse)	Control	51761478	30102640	58.16	7904379	15.27	38007019	73.43	13754459	26.57	33315954 (87.7%)	4691065 (12.3%)	0.962	1.586	0.662	9620328/9995546	46	66	145	6.72079	1.20479	1.05684	0.50219	1.20652
Mau Ct rep1	Input Ct rep1	Spike-in (mouse)	Control	57354191	31769623	55.39	9118345	15.9	40887968	71.29	16466223	28.71	38649321 (94.5%)	2238647 (5.5%)	0.983	2.115	0.782	9827411/9994594	46	66	159	2.56499	0.898617	1.08954	0.287422	1.07691
Rad21 Ct rep1	Input Ct rep1	Spike-in (mouse)	Control	52605584	32864435	62.47	8154575	15.5	41019010	77.97	11586574	22.03	38773133 (94.5%)	2245877 (5.5%)	0.984	1.959	0.719	9838700/9994451	47	66	162	5.14792	1.08829	1.0676	0.460214	1.51984
Input Ct rep1		Spike-in (mouse)	Control	59707623	31603471	52.93	9973111	16.7	41576582	69.63	18131041	30.37	39844827 (95.8%)	1731755 (4.2%)	0.986	1.961	0.818	9853025/9994560	43	66	135	1.36265	0.548316	1.11146	0.222113
Rad21 siRad21	Input siRad21 rep1	Spike-in (mouse)	siRad21	58647948	24052063	41.01	6789561	11.58	30841624	52.59	27806324	47.41	28923605 (93.8%)	1918019 (6.2%)	0.977	1.395	0.659	9765257/9999512	46	66	153	4.60972	1.02426	1.10036	0.491151	0.46909
Input siRad21 rep1		Spike-in (mouse)	siRad21	62670936	33320655	53.17	10685981	17.05	44006636	70.22	18664300	29.78	42002461 (95.4%)	2004175 (4.6%)	0.983	2.298	0.854	9825957/9994754	43	66	159	1.35477	0.538313	1.1108	0.209234
CTCF siCTCF	Input siCTCF	Spike-in (mouse)	siCTCF	43541625	18580817	42.67	5621544	12.91	24202361	55.58	19339264	44.42	21011935 (86.8%)	3190426 (13.2%)	0.939	0.993	0.552	9395383/10000412	46	66	154	5.93735	1.19656	1.10392	0.555655	0.730089
Rad21 siCTCF	Input siCTCF	Spike-in (mouse)	siCTCF	69528482	36857088	53.01	9082683	13.06	45939771	66.07	23588711	33.93	43519963 (94.7%)	2419808 (5.3%)	0.987	2.043	0.752	9863362/9995652	46	66	160	3.29368	1.04743	1.05614	0.377233	1.11548
Input siCTCF		Spike-in (mouse)	siCTCF	69103477	33194407	48.04	10570378	15.3	43764785	63.33	25338692	36.67	41846592 (95.6%)	1918193 (4.4%)	0.985	2.29	0.853	9845628/9994739	43	66	173	1.35315	0.539504	1.11104	0.20905
Mau2 siNIPBL	Input siNIPBL rep1	Spike-in (mouse)	siNIPBL	52214900	26132500	50.05	7819963	14.98	33952463	65.02	18262437	34.98	31677027 (93.3%)	2275436 (6.7%)	0.975	1.6	0.719	9751720/9998446	46	66	162	2.64341	0.877965	1.10632	0.340944	0.594628
Rad21 siNIPBL	Input siNIPBL rep1	Spike-in (mouse)	siNIPBL	55462142	28371931	51.16	8017493	14.46	36389424	65.61	19072718	34.39	34110513 (93.7%)	2278911 (6.3%)	0.979	1.756	0.737	9790753/9996446	46	66	152	4.02259	1.05635	1.10375	0.444015	0.614387
Input siNIPBL rep1		Spike-in (mouse)	siNIPBL	58718044	33690244	57.38	10688097	18.2	44378341	75.58	14339703	24.42	42460580 (95.7%)	1917761 (4.3%)	0.985	1.925	0.814	9846988/9994983	43	66	139	1.32717	0.538738	1.11156	0.198157
Rad21 Ct rep2	Input Ct rep2	Spike-in (mouse)	Control	70370717	41803418	59.4	11317893	16.08	53121311	75.49	17249406	24.51	50861024 (95.7%)	2260287 (4.3%)	0.989	2.437	0.811	9890468/9998502	47	66	146	4.33025	1.01923	1.08573	0.425571	1.11298
Input Ct rep2		Spike-in (mouse)	Control	71193677	39308663	55.21	12820650	18.01	52129313	73.22	19064364	26.78	49543694 (95.0%)	2585619 (5.0%)	0.986	2.454	0.868	9858669/9998051	44	66	154	1.32163	0.559853	1.10927	0.195955
Rad21 siESCO1	input siESCO1	Spike-in (mouse)	siESCO1	73925313	36407858	49.25	9516694	12.87	45924552	62.12	28000761	37.88	43804565 (95.4%)	2119987 (4.6%)	0.987	1.333	0.626	9868139/9995612	34	66	139	5.23731	1.03162	1.08415	0.479085	0.970372
input siESCO1		Spike-in (mouse)	siESCO1	68177669	32133109	47.13	10579107	15.52	42712216	62.65	25465453	37.35	40610109 (95.1%)	2102107 (4.9%)	0.984	1.867	0.806	9832400/9994610	45	66	139	1.39273	0.532497	1.11008	0.241319
CTCF Ct rep2	Input Ct rep2	Spike-in (mouse)	Control	75748891	42991803	56.76	12335702	16.28	55327505	73.04	20421386	26.96	49786572 (90.0%)	5540933 (10.0%)	0.977	2.305	0.805	9766140/9996606	46	66	138	5.23789	1.13567	1.08473	0.435755	1.02394
CTCF siESCO1	input siESCO1	Spike-in (mouse)	siESCO1	73320444	35704517	48.7	9977157	13.61	45681674	62.3	27638770	37.7	39806832 (87.1%)	5874842 (12.9%)	0.965	1.792	0.715	9649871/9995165	46	66	139	7.29872	1.16784	1.08636	0.514892	1.01877
BRD4 JQ1(-)	Input JQ1(-)	Normal ChIP-seq	JQ1(-)	33725752	25004279	74.14	8070958	23.93	33075237	98.07	650515	1.93	31223288 (94.4%)	1851949 (5.6%)	0.98	1.436	0.701	9802922/9999585	45	66	145	2.17053	0.83004	1.09503	0.332882
Input JQ1(-)		Normal ChIP-seq	JQ1(-)	34504721	25966363	75.25	8242307	23.89	34208670	99.14	296051	0.86	32715884 (95.6%)	1492786 (4.4%)	0.984	1.737	0.781	9839162/9997975	45	66	164	1.42483	0.554075	1.10798	0.243522
BRD4 JQ1(+)	Input JQ1(+)	Normal ChIP-seq	JQ1(+)	25853874	17753076	68.67	6556159	25.36	24309235	94.03	1544639	5.97	21663666 (89.1%)	2645569 (10.9%)	0.951	1.129	0.616	9505735/10000602	44	66	140	2.08404	0.579461	1.00558	0.323819
Input JQ1(+)		Normal ChIP-seq	JQ1(+)	37568335	28216192	75.11	9029212	24.03	37245404	99.14	322931	0.86	35594380 (95.6%)	1651024 (4.4%)	0.985	1.717	0.779	9843368/9995914	45	66	151	1.39881	0.55845	1.10873	0.228202
Smc3ac Ct	Input for Smc3ac	Normal ChIP-seq	Control	25102040	17733473	70.65	5225968	20.82	22959441	91.46	2142599	8.54	20522102 (89.4%)	2437339 (10.6%)	0.95	0.738	0.478	9496923/9999235	38	66	132	3.27733	1.13656	1.10775	0.325568
Input for Smc3ac		Normal ChIP-seq	Control	33695370	25672233	76.19	7726753	22.93	33398986	99.12	296384	0.88	31747061 (95.1%)	1651925 (4.9%)	0.982	1.408	0.717	9819206/9998873	43	66	157	1.40194	0.569197	1.10544	0.227148
H3K27ac Ct	Input Ct rep3	Spike-in (mouse)	Control	54970573	32543799	59.2	5117627	9.31	37661426	68.51	17309147	31.49	28525749 (75.7%)	9135677 (24.3%)	0.916	1.653	0.448	9159762/9995570	51	66	183	27.2016	1.19788	0.950857	0.542432	1.2333
H3K27ac siNIPBL	Input siNIPBL rep2	Spike-in (mouse)	siNIPBL	72725108	48337472	66.47	7474543	10.28	55812015	76.74	16913093	23.26	40076297 (71.8%)	15735718 (28.2%)	0.927	2.375	0.534	9264213/9996769	51	66	179	26.5474	1.15194	0.954197	0.525875	1.81582
H3K27ac siRad21	Input siRad21 rep2	Spike-in (mouse)	siRad21	94269881	60110833	63.76	9868774	10.47	69979607	74.23	24290274	25.77	48327888 (69.1%)	21651719 (30.9%)	0.93	2.832	0.578	9301549/9996637	58	66	175	25.5501	1.1506	0.947472	0.508486	1.38174
H3K36me3 Ct	Input Ct rep3	Spike-in (mouse)	Control	62348630	34757159	55.75	10298185	16.52	45055344	72.26	17293286	27.74	38834214 (86.2%)	6221130 (13.8%)	0.965	2.125	0.673	9647692/9995415	59	66	167	2.10063	1.03547	0.970168	0.141247	1.4883
H3K36me3 siNIPBL	Input siNIPBL rep2	Spike-in (mouse)	siNIPBL	64081303	36879365	57.55	10743633	16.77	47622998	74.32	16458305	25.68	40437131 (84.9%)	7185867 (15.1%)	0.963	2.396	0.714	9629837/9994959	48	66	165	1.91672	0.995023	0.997004	0.108685	1.6215
H3K36me3 siRad21	Input siRad21 rep2	Spike-in (mouse)	siRad21	60261980	35635726	59.13	10691766	17.74	46327492	76.88	13934488	23.12	39370221 (85.0%)	6957271 (15.0%)	0.963	2.371	0.699	9624592/9995397	58	66	170	2.07604	1.0373	0.980776	0.129187	1.60249
H3K4me3 Ct	Input Ct rep3	Spike-in (mouse)	Control	70614007	37873274	53.63	7248235	10.26	45121509	63.9	25492498	36.1	33796397 (74.9%)	11325112 (25.1%)	0.926	2.079	0.65	9253928/9995708	58	66	192	24.0525	1.12162	0.96279	0.670659
H3K4me3 siNIPBL	Input siNIPBL rep2	Spike-in (mouse)	siNIPBL	53911905	30121861	55.87	5900617	10.94	36022478	66.82	17889427	33.18	27884898 (77.4%)	8137580 (22.6%)	0.922	1.707	0.603	9216668/9996534	48	66	184	22.8214	1.12934	0.985836	0.68174
H3K4me3 siRad21	Input siRad21 rep2	Spike-in (mouse)	siRad21	60189174	32406402	53.84	6303605	10.47	38710007	64.31	21479167	35.69	29073321 (75.1%)	9636686 (24.9%)	0.917	1.723	0.588	9164801/9994973	58	66	183	26.0224	1.12125	0.962323	0.669549
Input Ct rep3		Spike-in (mouse)	Control	65565520	31666154	48.3	9786114	14.93	41452268	63.22	24113252	36.78	34410590 (83.0%)	7041678 (17.0%)	0.949	1.627	0.743	9485896/9994479	45	66	148	1.47493	0.615142	1.09282	0.199227
Input siNIPBL rep2		Spike-in (mouse)	siNIPBL	67509260	32762961	48.53	10227735	15.15	42990696	63.68	24518564	36.32	35424696 (82.4%)	7566000 (17.6%)	0.947	1.698	0.75	9460429/9994721	46	66	148	1.50438	0.635515	1.09223	0.199647
Input siRad21 rep2		Spike-in (mouse)	siRad21	55988053	28495886	50.9	9001203	16.08	37497089	66.97	18490964	33.03	31190116 (83.2%)	6306973 (16.8%)	0.943	1.666	0.755	9430023/9995537	46	66	149	1.51399	0.586796	1.10054	0.235878
AFF4 siNIPBL	Input siNIPBL rep3	Normal ChIP-seq	siNIPBL	41504062	30099336	72.52	10997065	26.5	41096401	99.02	407661	0.98	37639548 (91.6%)	3456853 (8.4%)	0.976	1.877	0.748	9755223/9994690	48	51	159	2.09575	1.18803	1.09453	0.231029
AFF4 Ct	Input Ct rep4	Normal ChIP-seq	Control	46786189	34840435	74.47	11546205	24.68	46386640	99.15	399549	0.85	43635133 (94.1%)	2751507 (5.9%)	0.985	2.218	0.818	9841217/9995223	46	51	165	1.73052	1.02363	1.09782	0.196872
Pol2 siNIPBL	Input siNIPBL rep3	Normal ChIP-seq	siNIPBL	42583656	32781499	76.98	9572640	22.48	42354139	99.46	229517	0.54	39248177 (92.7%)	3105962 (7.3%)	0.979	1.995	0.679	9785070/9994179	48	51	156	3.69405	1.16123	0.942	0.389698
Pol2 Ct	Input Ct rep4	Normal ChIP-seq	Control	41825438	32692217	78.16	8928611	21.35	41620828	99.51	204610	0.49	38523921 (92.6%)	3096907 (7.4%)	0.978	2.108	0.687	9774602/9994460	46	51	163	4.73164	1.09956	0.912292	0.475318
Ser2 siNIPBL	Input siNIPBL rep3	Normal ChIP-seq	siNIPBL	41523061	32078544	77.25	9254418	22.29	41332962	99.54	190099	0.46	38645587 (93.5%)	2687375 (6.5%)	0.982	1.952	0.576	9818078/9994768	47	51	158	3.62905	1.12203	0.844238	0.32155
Ser2 Ct	Input Ct rep4	Normal ChIP-seq	Control	43501366	31738622	72.96	11563542	26.58	43302164	99.54	199202	0.46	39847520 (92.0%)	3454644 (8.0%)	0.978	2.116	0.476	9778504/9994514	61	51	164	4.38898	1.1277	0.640238	0.316232
Input siNIPBL rep3		Normal ChIP-seq	siNIPBL	47431887	34286377	72.29	12645400	26.66	46931777	98.95	500110	1.05	44901333 (95.7%)	2030444 (4.3%)	0.985	2.021	0.808	9848158/9995574	46	51	154	1.50555	0.650261	1.10729	0.242249
Input Ct rep4		Normal ChIP-seq	Control	50918776	36831359	72.33	13553945	26.62	50385304	98.95	533472	1.05	48185324 (95.6%)	2199980 (4.4%)	0.986	2.247	0.833	9856678/9996873	46	51	162	1.47142	0.6618	1.10438	0.222633
H3K27me3 Ct	Input Ct rep5	Spike-in (mouse)	Control	90115672	47959819	53.22	15090545	16.75	63050364	69.97	27065308	30.03	50877775 (80.7%)	12172589 (19.3%)	0.963	3.064	0.756	9622415/9996312	58	66	186	2.1094	1.06469	0.942303	0.131617	2.27256
H3K27me3 siNIPBL	Input siNIPBL rep4	Spike-in (mouse)	siNIPBL	63942385	37901182	59.27	11694401	18.29	49595583	77.56	14346802	22.44	39438597 (79.5%)	10156986 (20.5%)	0.95	2.184	0.685	9493228/9995693	59	66	173	2.11158	1.05696	0.943986	0.142594	2.74832
H3K27me3 siRad21	Input siRad21 rep3	Spike-in (mouse)	siRad21	52889519	32428606	61.31	9830785	18.59	42259391	79.9	10630128	20.1	34090557 (80.7%)	8168834 (19.3%)	0.946	1.832	0.643	9449793/9994214	56	66	194	2.11462	0.977199	0.97402	0.14235	2.44325
Input Ct rep5		Spike-in (mouse)	Control	85621273	33628689	39.28	9739652	11.38	43368341	50.65	42252932	49.35	33873739 (78.1%)	9494602 (21.9%)	0.935	1.612	0.738	9344352/9994751	44	66	141	1.45516	0.556619	1.08822	0.197889
Input siNIPBL rep4		Spike-in (mouse)	siNIPBL	67920032	29093799	42.84	8561708	12.61	37655507	55.44	30264525	44.56	28762623 (76.4%)	8892884 (23.6%)	0.918	1.546	0.72	9178837/9995517	45	66	162	1.56478	0.583567	1.08913	0.225521
Input siRad21 rep3		Spike-in (mouse)	siRad21	59128622	28307220	47.87	8254924	13.96	36562144	61.83	22566478	38.17	28248044 (77.3%)	8314100 (22.7%)	0.92	1.29	0.678	9194114/9996073	43	66	136	1.50752	0.541315	1.09703	0.249893
H3K9me3 Ct	Input Ct rep6	Spike-in (mouse)	Control	62893644	34163727	54.32	19333903	30.74	53497630	85.06	9396014	14.94	41784116 (78.1%)	11713514 (21.9%)	0.935	2.408	0.75	9344272/9998015	58	66	167	2.52764	0.757176	0.921091	0.327061	0.857667
H3K9me3 siNIPBL	Input siNIPBL rep5	Spike-in (mouse)	siNIPBL	45298726	23428063	51.72	12842318	28.35	36270381	80.07	9028345	19.93	28738479 (79.2%)	7531902 (20.8%)	0.921	1.405	0.625	9207994/9996393	55	66	162	2.66462	0.674306	0.941872	0.383452	0.870398
H3K9me3 siRad21	Input siRad21 rep4	Spike-in (mouse)	siRad21	44425696	23894352	53.78	13163412	29.63	37057764	83.42	7367932	16.58	29412936 (79.4%)	7644828 (20.6%)	0.923	1.571	0.655	9226392/9995734	58	66	157	2.68898	0.688971	0.946197	0.389316	0.943156
Input Ct rep6		Spike-in (mouse)	Control	98991493	65394563	66.06	21404867	21.62	86799430	87.68	12192063	12.32	67766750 (78.1%)	19032680 (21.9%)	0.965	3.708	0.914	9642077/9995663	46	66	167	1.28978	0.650256	1.10076	0.145799
Input siNIPBL rep5		Spike-in (mouse)	siNIPBL	55207704	34818556	63.07	10962745	19.86	45781301	82.93	9426403	17.07	36555822 (79.8%)	9225479 (20.2%)	0.943	1.716	0.768	9428231/9995343	44	66	192	1.41995	0.567396	1.10169	0.205231
Input siRad21 rep4		Spike-in (mouse)	siRad21	71873387	46594206	64.83	14470837	20.13	61065043	84.96	10808344	15.04	47163433 (77.2%)	13901610 (22.8%)	0.95	2.489	0.86	9493035/9997509	44	66	167	1.33753	0.585919	1.10225	0.186704
