## Supplemental Table S6 for "Context-dependent 3D genome regulation by cohesin and related factors"

### Sheet: Differential DRF regions
chromosome	start	end	max DFR diff
chr22	46550000	47025000	-1.61549
chr21	29050000	29550000	-1.34919
chr14	55150000	55800000	-1.29221
chr13	84350000	84775000	1.2378
chr12	84300000	84875000	1.21281
chr13	90750000	91075000	1.14272
chr6	10225000	10475000	1.12125
chr15	88050000	88350000	1.10198
chr14	39425000	39600000	-1.09393
chr20	16375000	16550000	1.09216
chr22	31400000	31850000	-1.09193
chr20	48775000	49050000	1.08809
chr18	50800000	51225000	-1.08435
chr19	19225000	19625000	-1.07983
chr15	62200000	62425000	-1.07356
chr12	24725000	24850000	1.07302
chr9	120325000	120550000	1.06026
chr2	60475000	60650000	1.05885
chr21	25300000	25450000	1.04953
chr21	18275000	18600000	-1.04866
chr4	186600000	186825000	-1.03184
chr20	38925000	39175000	-1.02678
chr5	31100000	31425000	1.01142
chr15	93025000	93150000	-1.01034
chr13	72150000	72725000	1.00944
chr13	106425000	106575000	1.00766
chr16	53525000	54000000	-0.994377
chr18	45225000	45525000	0.989237
chr16	52975000	53100000	0.976455
chr12	87800000	88000000	0.963344
chr4	142750000	143100000	0.953161
chr9	6800000	7100000	-0.940121
chr12	82625000	82750000	-0.935637
chr14	67250000	67500000	0.934887
chr18	59775000	59975000	-0.923507
chr18	73800000	74150000	0.922744
chr18	41350000	41925000	0.92245
chr6	75850000	75975000	-0.921746
chr12	98325000	98425000	0.916378
chr15	55150000	55350000	0.915032
chr13	94300000	94400000	0.912708
chr7	48125000	48350000	-0.909054
chr22	35175000	35325000	0.903074
chr5	10625000	10775000	-0.90217
chr10	11025000	11500000	0.900148
chr18	9600000	9825000	-0.894027
chr14	64975000	65400000	-0.8921
chr2	219700000	219850000	-0.88398
chr21	31550000	31725000	0.883699
chr4	64975000	65150000	-0.88137
chr5	160450000	160600000	-0.879841
chr18	43950000	44400000	-0.875202
chr19	36125000	36250000	-0.873698
chr13	50825000	51100000	0.87171
chr21	18725000	18850000	-0.870809
chr14	99175000	99325000	0.869529
chr16	27000000	27150000	0.868943
chr13	69250000	69375000	0.864682
chr2	155375000	155475000	-0.864296
chr18	54125000	54275000	0.863778
chr15	45650000	45750000	-0.862775
chr12	96550000	96625000	-0.861247
chr17	71075000	71300000	-0.858899
chr16	12075000	12150000	-0.857664
chr14	99350000	99450000	0.856179
chr7	128075000	128250000	0.854385
chr10	34425000	34650000	0.846956
chr16	27325000	27450000	0.846903
chr21	13425000	13450000	-0.846282
chr5	83700000	83800000	-0.845615
chr4	67175000	67375000	0.843403
chr3	107025000	107125000	0.842961
chr7	83900000	83975000	-0.839139
chr21	17050000	17350000	0.836323
chr3	143875000	144000000	-0.835465
chr18	15000000	15025000	0.834052
chr18	13675000	13825000	-0.833229
chr20	6125000	6250000	-0.826555
chr14	28550000	28625000	0.824202
chr10	3225000	3375000	-0.823285
chr12	71975000	72100000	-0.820065
chr13	52650000	52725000	-0.819427
chr9	14350000	14425000	0.819012
chr20	31425000	31525000	0.817704
chr6	156950000	157250000	0.81721
chr12	16325000	16400000	-0.816326
chr8	78200000	78275000	0.813737
chr5	107550000	107700000	0.813648
chr13	49950000	50150000	-0.813364
chr8	140350000	140425000	0.812497
chr6	119125000	119225000	-0.812337
chr8	75650000	75725000	-0.81224
chr11	105750000	105875000	0.811168
chr18	2425000	2575000	0.809953
chr21	28700000	28775000	0.8094
chr13	85950000	86150000	-0.809117
chr6	49350000	49425000	0.807173
chr6	119300000	119375000	-0.805452
chr14	80800000	80900000	0.801908
chr16	70500000	70600000	-0.799777
chr9	84375000	84475000	-0.799599
chr10	35225000	35375000	-0.795452
chr9	15800000	15900000	-0.795156
chr20	60150000	60275000	-0.795087
chr10	39500000	39550000	0.794611
chr17	32425000	32500000	-0.794072
chr14	78950000	79025000	-0.792031
chr8	89600000	89675000	0.790306
chr18	34725000	34825000	0.787585
chr2	36450000	36725000	0.786192
chr10	18675000	18725000	-0.786115
chr15	52275000	52450000	-0.785977
chr4	182775000	182875000	0.784497
chr3	28825000	28925000	-0.782803
chr16	80175000	80225000	0.782158
chr16	4825000	4925000	-0.781454
chr17	15450000	15525000	0.778163
chr18	56750000	56925000	-0.777318
chr14	56350000	56425000	0.777249
chr15	48125000	48175000	0.775937
chr11	27675000	27750000	-0.77437
chr5	98750000	98825000	0.772299
chr18	74625000	74700000	-0.772266
chr3	68825000	68925000	0.771925
chr7	40225000	40375000	-0.771298
chr12	85950000	86025000	-0.769622
chr12	32750000	32850000	-0.769375
chr13	75200000	75275000	0.766828
chr4	22900000	23000000	-0.76655
chr15	48225000	48300000	0.765853
chr12	16125000	16225000	-0.765794
chr19	32525000	32575000	0.765709
chr10	30700000	30775000	-0.765047
chr8	114850000	114925000	-0.764999
chr3	137925000	138050000	0.76198
chr19	9800000	9925000	0.759776
chr3	187750000	187800000	-0.758513
chr10	74225000	74300000	-0.758424
chr13	35100000	35150000	0.75739
chr18	32125000	32175000	-0.757357
chr8	81975000	82025000	-0.754013
chr6	98825000	98875000	0.753925
chr10	9150000	9250000	0.753492
chr11	23000000	23050000	-0.752114
chr10	39425000	39475000	0.752054
chr19	38075000	38175000	0.751907
chr12	125150000	125225000	-0.751362
chr13	40650000	40725000	0.750944
chr20	12425000	12625000	0.750853
chr15	77525000	77625000	0.750833
chr6	80175000	80275000	-0.750654
chr5	108600000	108675000	-0.750206
chr16	80425000	80525000	0.749734
chr18	59600000	59725000	-0.749446
chr12	91525000	91625000	-0.748286
chr6	53975000	54025000	-0.748045
chr10	77625000	77725000	0.747909
chr13	108975000	109075000	-0.747665
chr17	16600000	16650000	-0.747351
chr7	2700000	2775000	-0.74699
chr5	90200000	90300000	0.746502
chr20	31200000	31250000	0.746374
chr12	92550000	92625000	0.745846
chr3	165125000	165175000	0.745273
chr10	3000000	3050000	0.745128
chr16	70625000	70675000	-0.744265
chr3	88225000	88250000	-0.743133
chr3	111075000	111125000	0.741846
chr4	141275000	141350000	-0.741743
chr20	33400000	33450000	-0.741451
chr4	118200000	118275000	0.741322
chr12	89550000	89600000	-0.741312
chr4	95150000	95225000	-0.740359
chr1	193350000	193425000	-0.739769
chr5	123925000	123975000	-0.738438
chr19	38200000	38225000	0.738351
chr2	205875000	205950000	0.737974
chr3	101800000	101875000	-0.735307
chr18	37350000	37425000	-0.734972
chr20	60025000	60075000	-0.732832
chr16	70400000	70450000	-0.731995
chr1	193175000	193225000	-0.731495
chr17	64950000	65025000	-0.731464
chr9	117650000	117700000	-0.731378
chr9	89575000	89650000	-0.731362
chr11	116225000	116275000	0.730938
chr19	49875000	49900000	-0.730793
chr5	91625000	91675000	-0.730185
chr3	94250000	94325000	-0.727704
chr10	8925000	9075000	0.727259
chr12	101925000	101950000	-0.726638
chr4	138875000	138925000	0.725296
chr17	35100000	35125000	0.725228
chr13	75900000	75925000	-0.724708
chr17	13275000	13325000	-0.724474
chr19	54050000	54075000	0.722833
chr14	30225000	30250000	0.721122
chr9	118550000	118600000	-0.72066
chr8	116425000	116475000	0.720147
chr6	127725000	127800000	-0.719563
chr5	163325000	163375000	0.719546
chr20	31275000	31325000	0.719273
chr4	102250000	102275000	0.718338
chr15	52625000	52650000	-0.717804
chr6	23425000	23450000	0.717678
chr13	73775000	73850000	-0.716399
chr9	82575000	82600000	0.715327
chr3	109525000	109575000	-0.714984
chr9	78375000	78425000	-0.714285
chr12	22850000	22900000	-0.713958
chr3	178325000	178350000	0.713816
chr13	71275000	71300000	-0.713688
chr5	10800000	10875000	-0.713147
chr20	7850000	7900000	0.71301
chr12	30775000	30825000	0.712684
chr15	37100000	37150000	0.712462
chr15	52550000	52600000	-0.71205
chr16	58475000	58500000	-0.711863
chr16	4775000	4800000	-0.711661
chr5	108500000	108550000	-0.711216
chr16	80250000	80300000	0.70781
chr15	52500000	52525000	-0.707708
chr7	2875000	2900000	-0.70726
chr9	99200000	99250000	-0.707106
chr16	87275000	87300000	0.706699
chr11	22775000	22800000	0.706633
chr13	19875000	19900000	0.70654
chr16	54975000	55000000	0.706092
chr11	108700000	108725000	-0.705282
chr7	14450000	14475000	0.704237
chr1	190850000	190875000	-0.703933
chr18	37550000	37575000	-0.703614
chr18	68950000	68975000	-0.703195
chr3	33925000	33950000	-0.703189
chr1	192400000	192425000	0.702831
chr6	141550000	141575000	0.702223
chr7	14625000	14650000	0.701828
chr12	91425000	91450000	-0.70089
chr6	37725000	37750000	-0.700866
chr11	106250000	106275000	-0.700843
chr17	69200000	69225000	0.700445
