## Supplemental Table S7 for "Context-dependent 3D genome regulation by cohesin and related factors"

### Sheet: Juicer stats
Target	sequence (5' to 3')
CTCF#1 (628)	AGAGGAAUCUUCUUUCUUAGAGCGC
CTCF#2 (626)	UUAAGGUGAUUCCUAGGAGGGUGA
ESCO1	UGAAGUAUUUGUCUUUCAACACUGG
Mau2	GCCACAUCUUCUAUGUGCUGGGAAA
NIPBL#1 (7)	UUCACUUGGAUGCUCCAUCAGUGGU
NIPBL#2 (8)	UAGAAGUGAAGUGUUAUUUGGGUCC
PDS5A	UAUUGUUGAUCACUGAGAAGAGAGU
PDS5B	UUAAUAAGAGCACUGAUAGAUUCGG
Rad21	UUCCACUCUACUCUGAUUCAAGCUG
WAPL	UCUCCUGCUCGUUAGAAGUAAGGG
